# Human disturbance increases spatiotemporal associations among mountain forest terrestrial mammal species

**DOI:** 10.1101/2023.09.28.559422

**Authors:** Xueyou Li, William V. Bleisch, Wenqiang Hu, Quan Li, Hongjiao Wang, Zhongzheng Chen, Ru Bai, Xuelong Jiang

**Affiliations:** State Key Laboratory of Genetic Resources and Evolution & Yunnan key laboratory of biodiversity and ecological conservation of Gaoligong Mountain, Kunming Institute of Zoology, Chinese Academy of Sciences; China Exploration and Research Society, 2707-08 SouthMark, Wong Chuk Hang, Hong Kong, China; Anhui Provincial Key Laboratory of the Conservation and Exploitation of Biological Resources, College of Life Sciences, Anhui Normal University, Wuhu, China

## Abstract

Spatial and temporal associations between sympatric species underpin biotic interactions, structure ecological assemblages, and sustain ecosystem functioning and stability. However, the resilience of interspecific spatiotemporal associations to human activity remains poorly understood, particularly in mountain forests where anthropogenic impacts are often pervasive. Here we applied context-dependent Joint Species Distribution Models to a systematic camera-trap survey dataset from a global biodiversity hotspot in eastern Himalaya to understand how prominent human activities in mountain forests influence species associations within terrestrial mammal communities. We obtained 10,388 independent detections of 17 focal species (12 carnivores and five ungulates) from 322 stations over 43,163 camera days of effort. We identified a higher incidence of positive associations in habitats with higher levels of human modification (87 %) and human presence (83 %) compared to those located in habitats with lower human modification (64 %) and human presence (65 %) levels. We also detected a significant reduction of pairwise encounter time at increasing levels of human disturbance, corresponding to more frequent encounters between pairs of species. Our findings indicate that human activities can push mammals together into more frequent encounters and associations, which likely influences the coexistence and persistence of wildlife, with potential far-ranging ecological consequences.
