## Supplementary material for "Human disturbance increases spatiotemporal associations among mountain forest terrestrial mammal species": Figure 2-source data 1

### Sheet: Sheet1
Figure 2—source data 1 Standardized beta coefficients, and 95 % credible intervals, for the influence of anthropogenic and environmental covariates on the probability a species used an area during our camera-trap survey in Medog region. * denotes significant positive and negative effects based on 95 % CIs.
Species	Covariate	Mean	Lower confidence limit	Upper confidence limit	Significance
Asiatic black bear	Elevation	-0.076	-0.271	0.107
Asiatic black bear	ForestCover	0.205	0.006	0.406	*
Asiatic black bear	Human modification	-0.234	-0.42	-0.056	*
Asiatic black bear	HumanPresence	0.104	-0.063	0.283
Bengal tiger	Elevation	1.185	0.012	2.56	*
Bengal tiger	ForestCover	1.638	0.52	3.034	*
Bengal tiger	Human modification	0.637	-0.178	1.562
Bengal tiger	HumanPresence	-0.457	-1.476	0.48
Clouded leopard	Elevation	0.239	-0.457	1.149
Clouded leopard	ForestCover	0.971	0.144	2.01	*
Clouded leopard	Human modification	0.387	-0.205	1.085
Clouded leopard	HumanPresence	-0.967	-2.35	-0.025	*
Dhole	Elevation	0.231	-0.014	0.501
Dhole	ForestCover	0.624	0.274	1.162	*
Dhole	Human modification	-0.24	-0.493	-0.027	*
Dhole	HumanPresence	0.245	-0.022	0.68
Golden cat	Elevation	0.402	0.089	0.775	*
Golden cat	ForestCover	0.354	0.05	0.759	*
Golden cat	Human modification	0.182	-0.057	0.452
Golden cat	HumanPresence	0.427	0.165	0.804	*
Large civet	Elevation	-0.336	-1.304	0.719
Large civet	ForestCover	0.689	-0.297	1.821
Large civet	Human modification	0.782	0.175	1.558	*
Large civet	HumanPresence	0.597	-0.026	1.289
Leopard cat	Elevation	-0.24	-0.641	0.033
Leopard cat	ForestCover	0.024	-0.296	0.348
Leopard cat	Human modification	0.176	-0.096	0.428
Leopard cat	HumanPresence	0.281	-0.134	1.155
Spotted linsang	Elevation	-0.199	-0.933	0.559
Spotted linsang	ForestCover	2.704	1.396	4.217	*
Spotted linsang	Human modification	-0.188	-0.739	0.364
Spotted linsang	HumanPresence	-0.33	-1.087	0.325
Marbled cat	Elevation	-0.37	-1.041	0.288
Marbled cat	ForestCover	0.832	0.017	1.791	*
Marbled cat	Human modification	0.689	0.232	1.236	*
Marbled cat	HumanPresence	-0.023	-0.557	0.5
Masked palm civet	Elevation	-0.428	-1.372	0.584
Masked palm civet	ForestCover	0.872	-0.034	1.983
Masked palm civet	Human modification	2.076	1.26	3.145	*
Masked palm civet	HumanPresence	-0.396	-0.969	0.131
Muntjac	Elevation	-1.111	-3.57	0.023
Muntjac	ForestCover	6.75	2.209	14.23	*
Muntjac	Human modification	3.633	0.946	9.999	*
Muntjac	HumanPresence	1.046	-0.326	2.67
Red fox	Elevation	-1.053	-1.59	-0.645	*
Red fox	ForestCover	0.258	-0.703	1.353
Red fox	Human modification	-1.588	-2.656	-0.769	*
Red fox	HumanPresence	0.328	-0.421	1.035
Red goral	Elevation	0.607	0.072	1.287	*
Red goral	ForestCover	-0.521	-0.902	-0.176	*
Red goral	Human modification	-0.665	-1.129	-0.238	*
Red goral	HumanPresence	-0.806	-1.908	-0.055	*
Serow	Elevation	0.224	-0.024	0.467
Serow	ForestCover	-0.263	-0.524	-0.007	*
Serow	Human modification	-0.477	-0.697	-0.26	*
Serow	HumanPresence	-0.11	-0.363	0.123
Takin	Elevation	1.041	0.393	1.851	*
Takin	ForestCover	2.34	1.278	3.555	*
Takin	Human modification	-0.49	-1.209	0.143
Takin	HumanPresence	-0.449	-0.935	-0.071	*
Wild boar	Elevation	0.158	-0.4	0.795
Wild boar	ForestCover	2.27	1.369	3.479	*
Wild boar	Human modification	-0.177	-0.656	0.271
Wild boar	HumanPresence	0.521	0.045	1.093	*
Yellow throated marten	Elevation	0.136	-0.063	0.34
Yellow throated marten	ForestCover	0.196	-0.001	0.407
Yellow throated marten	Human modification	0.121	-0.061	0.301
Yellow throated marten	HumanPresence	0.099	-0.077	0.284
